# Proteomic profiling of intracranial atherosclerotic plaque in the human brain

**DOI:** 10.1101/2024.02.10.579787

**Authors:** Qing Hao, Erming Wang, Ju Wang, Zhiping Wu, John F. Crary, Shivangi Sharma, Emma L. Thorn, Fanny Elahi, Bin Zhang, Junmin Peng

**Author notes:** corresponding authors: Qing Hao, MD, Ph.D., Assistant Professor, Department of Neurology, Icahn School of Medicine at Mount Sinai, 1468 Madison Avenue, New York, NY 10029, USA, (O) (F), Erming Wang, Ph.D., Sr. Scientist, Department of Genetics and Genomic Sciences, Icahn School of Medicine at Mount Sinai, 1425 Madison Avenue, New York, NY 10029, USA, (O). These authors contributed equally to the work (Qing Hao, Erming Wang).

## Abstract

**Background:** Intracranial atherosclerotic disease (ICAD) is one of the major causes of ischemic stroke and associated with high risk of stroke recurrence. There are no reliable and specific fluid biomarkers for ICAD, and little is known about the proteomic profiling of ICAD. In this study we aimed to explore the feasibility of applying proteomics technology to profile intracranial atherosclerotic plaques extracted from postmortem human brain arteries.

**Methods:** Eighteen segments (5-10mm in length) of major arteries from 10 postmortem brains were collected from the Mount Sinai Neuropathology Brain Bank. Among these segments, 5 had no evidence of atherosclerotic disease, and 13 had wall thickening or visible plaques with various degree of stenosis. Proteins were extracted from the vessel segments, quantified, and digested into peptides. Subsequently, the peptides underwent tandem mass tag (TMT) labeling, pooling, and analysis using two-dimensional liquid chromatography-tandem mass spectrometry (LC/LC-MS/MS). Protein identification and quantification were performed using the JUMP software. Differentially expressed proteins (DEPs) were defined as proteins with p.adj < 0.05 and absolute log2 (fold change) > log2 (1.2).

**Results:** A total of 7,492 unique proteins were detected, and 6,726 quantifiable proteins were retained for further analysis. Among these, 265 DEPs, spanning on 252 unique gene, were found to be associated with ICAD by comparing the arterial segments with vs those without atherosclerotic disease. The top 4 most significant DEPs include LONP1, RPS19, MRPL12 and SNU13. Among the top 50 DEPs, FADD, AIFM1 and PGK1 were associated with atherosclerotic disease or cardiovascular events in previous studies. Moreover, the previously reported proteins associated with atherosclerosis such as APCS, MMP12, CTSD were elevated in arterial segments with atherosclerotic changes. Furthermore, the up-regulation of APOE and LPL, the ICAD GWAS risk genes, was shown to be associated with the plaque severity. Finally, gene set enrichment analysis revealed the DEP signature is enriched for biological pathways such as chromatin structure, plasma lipoprotein, nucleosome, and protein-DNA complex, peroxide catabolic and metabolic processes, critical in ICAD pathology.

**Conclusions:** Direct proteomic profiling of fresh-frozen intracranial artery samples by MS-based proteomic technology is a feasible approach to identify ICAD-associated proteins, which can be potential biomarker candidates for ICAD. Further plaque proteomic study in a larger sample size is warranted to uncover mechanistic insights into ICAD and discover novel biomarkers that may help to improve diagnosis and risk stratification in ICAD.
