## Supplemental tables for "Proteomic profiling of intracranial atherosclerotic plaque in the human brain": Supple.data1.xlsx

### Sheet: supple.data1
Supple data 1 Demographic and clinical traits of the samples
Plaque ID	Sample ID	Subject ID	Grading of atherosclerosis	Weight (mg)	Age	Sex	dementia	Hyper-tension	Hyper-lipidemia	Diabetes	Parkinson Disease	Chronic kidney disease	COVID	Stroke
C1	S15	N1	0	18.8	91	M	1	1	0	1	0	0	1	0
C2	S19	N2	0	20.5	83	M	0	1	0	0	0	1	0	0
C3	S22	N3	0	28.7	87	M	1	0	0	0	1	0	0	0
C4	S23	N4	0	38.2	85	M	0	1	1	0	0	0	0	0
C5	S25	N5	0	35.4	70	F	1	1	1	0	0	0	0	1
VL1	S13	N10	1	20.4	63	M	0	1	1	1	0	0	0	0
VL2	S14	N3	1	38	87	M	1	0	0	0	1	0	0	0
VL3	S24	N10	1	40	63	M	0	1	1	1	0	0	0	0
L1	S10	N8	2	24.2	92	F	1	1	0	0	0	0	0	0
L2	S11	N9	2	26.7	91	M	0	0	1	0	0	0	0	0
L3	S12	N3	2	36.3	87	M	1	0	0	0	1	0	0	0
M1	S6	N2	3	46.7	83	M	0	1	0	0	0	1	0	0
M2	S7	N2	3	28.2	83	M	0	1	0	0	0	1	0	0
M3	S8	N8	3	45.3	92	F	1	1	0	0	0	0	0	0
H1	S2	N1	4	63.3	91	M	1	1	0	1	0	0	1	0
H2	S3	N6	4	38.5	71	F	0	0	0	0	0	0	1	0
H3	S5	N7	4	28.3	85	F	0	1	0	0	1	0	0	1
H4	S1	N8	5	30.2	92	F	1	1	0	0	0	0	0	0
