## Supplemental tables for "Proteomic profiling of intracranial atherosclerotic plaque in the human brain": Supple.data3.xlsx

### Sheet: DEPs
Supple data 3: Differentially expressed proteins in case (G1 through G5) vs. control (G0).
Protein.Accession..	GN	logFC	AveExpr	t	P.Value	adj.P.Val
sp|P36776|LONM_HUMAN	LONP1	0.782069	17.0312	6.6654	2.82986e-06	0.00327549
sp|P39019|RS19_HUMAN	RPS19	1.27776	19.2432	6.50423	3.89592e-06	0.00327549
sp|P52815|RM12_HUMAN	MRPL12	0.820649	14.6398	7.03419	1.37978e-06	0.00327549
sp|P55769|NH2L1_HUMAN	SNU13	1.17296	16.9425	6.72183	2.53226e-06	0.00327549
sp|Q8IVF2|AHNK2_HUMAN	AHNAK2	0.736072	19.2771	6.63031	3.03291e-06	0.00327549
sp|Q9H4A6|GOLP3_HUMAN	GOLPH3	0.731219	15.3952	6.5287	3.71044e-06	0.00327549
sp|Q9UIJ7|KAD3_HUMAN	AK3	1.31976	18.0664	6.67589	2.77191e-06	0.00327549
tr|M0R2L9|M0R2L9_HUMAN	RPS19	1.26993	19.3054	6.64814	2.92792e-06	0.00327549
sp|P60866|RS20_HUMAN	RPS20	0.941494	17.6838	6.40531	4.74871e-06	0.00354887
sp|P35232|PHB_HUMAN	PHB	0.858284	19.2804	6.18902	7.35382e-06	0.00391655
sp|Q96A72|MGN2_HUMAN	MAGOHB	0.763526	17.3457	6.29643	5.91359e-06	0.00391655
sp|Q9NUJ1|ABHDA_HUMAN	ABHD10	1.24364	16.6865	6.20034	7.18638e-06	0.00391655
sp|Q9Y3D6|FIS1_HUMAN	FIS1	0.760325	18.5059	6.17481	7.56991e-06	0.00391655
sp|Q8N7P1|PLD5_HUMAN	PLD5	1.04528	16.6975	6.12752	8.33706e-06	0.00400536
sp|O15511|ARPC5_HUMAN	ARPC5	1.08211	20.6324	5.99793	1.0878e-05	0.004253
sp|O43324|MCA3_HUMAN	EEF1E1	1.02523	16.6292	5.97598	1.13818e-05	0.004253
sp|Q16698|DECR_HUMAN	DECR1	0.526642	18.3313	6.04953	9.78203e-06	0.004253
sp|Q8N4H5|TOM5_HUMAN	TOMM5	1.06625	15.3957	5.99219	1.10075e-05	0.004253
sp|P05388|RLA0_HUMAN	RPLP0	0.787887	17.9945	5.90226	1.32571e-05	0.004693
sp|P30050|RL12_HUMAN	RPL12	0.684641	19.2473	5.83679	1.51887e-05	0.00506032
sp|Q96DA6|TIM14_HUMAN	DNAJC19	1.06591	15.1061	5.81786	1.57994e-05	0.00506032
sp|Q86SU0|ILDR1_HUMAN	ILDR1	0.86869	18.4913	5.72257	1.92812e-05	0.00563849
sp|Q86VX2|COMD7_HUMAN	COMMD7	0.55513	15.8898	5.73932	1.86165e-05	0.00563849
sp|O96008|TOM40_HUMAN	TOMM40	0.588149	16.1809	5.62031	2.39051e-05	0.00620722
sp|Q9Y2Q3|GSTK1_HUMAN	GSTK1	0.863799	17.2618	5.63958	2.2954e-05	0.00620722
tr|S4R3E9|S4R3E9_HUMAN	NEDD8-MDP1	1.06289	19.7513	5.61854	2.39946e-05	0.00620722
sp|Q13158|FADD_HUMAN	FADD	0.599827	15.2131	5.59551	2.51894e-05	0.00624374
sp|Q8N668|COMD1_HUMAN	COMMD1	1.09802	18.079	5.56405	2.69207e-05	0.00624374
sp|Q9BPX5|ARP5L_HUMAN	ARPC5L	0.868179	18.8501	5.5726	2.64385e-05	0.00624374
sp|Q71UI9|H2AV_HUMAN	H2AZ2	1.30204	22.7007	5.54615	2.79602e-05	0.00626869
sp|O95831|AIFM1_HUMAN	AIFM1	0.567619	17.1653	5.44971	3.43122e-05	0.0063932
sp|P20671|H2A1D_HUMAN	H2AC7	1.18931	22.9225	5.45915	3.36299e-05	0.0063932
sp|P36871|PGM1_HUMAN	PGM1	0.62636	18.7772	5.4908	3.14421e-05	0.0063932
sp|P40939|ECHA_HUMAN	HADHA	0.823527	19.9889	5.4256	3.61198e-05	0.0063932
sp|Q16777|H2A2C_HUMAN	H2AC20	1.23926	22.9225	5.45356	3.40323e-05	0.0063932
sp|Q52LJ0|FA98B_HUMAN	FAM98B	0.630964	17.6989	5.43802	3.51771e-05	0.0063932
sp|Q8IUE6|H2A2B_HUMAN	H2AC21	1.26291	22.9225	5.45257	3.41043e-05	0.0063932
sp|Q9UJZ1|STML2_HUMAN	STOML2	0.589943	16.9471	5.49936	3.08755e-05	0.0063932
sp|P00558|PGK1_HUMAN	PGK1	0.637384	22.8387	5.37813	3.9971e-05	0.00689346
sp|P04406|G3P_HUMAN	GAPDH	0.753684	25.0534	5.34033	4.33364e-05	0.00694001
sp|P08708|RS17_HUMAN	RPS17	0.898538	17.8322	5.34187	4.31938e-05	0.00694001
sp|Q9NPJ3|ACO13_HUMAN	ACOT13	1.17193	17.4048	5.34204	4.31778e-05	0.00694001
sp|Q9Y2Z9|COQ6_HUMAN	COQ6	0.766239	15.2129	5.28604	4.86848e-05	0.00761521
tr|E9PL57|E9PL57_HUMAN	NEDD8-MDP1	0.789109	19.1764	5.27173	5.02045e-05	0.00767444
sp|P16104|H2AX_HUMAN	H2AX	1.25452	22.9225	5.23632	5.41764e-05	0.00775299
sp|P62913|RL11_HUMAN	RPL11	0.763036	18.6792	5.2364	5.41668e-05	0.00775299
sp|Q9UBQ7|GRHPR_HUMAN	GRHPR	0.724747	17.974	5.25146	5.24406e-05	0.00775299
sp|O43809|CPSF5_HUMAN	NUDT21	0.499043	16.7649	5.20398	5.8084e-05	0.00793243
sp|P25705|ATPA_HUMAN	ATP5F1A	0.816295	21.4553	5.1722	6.22061e-05	0.00793243
sp|P48047|ATPO_HUMAN	ATP5PO	1.4232	19.5551	5.19296	5.94816e-05	0.00793243
sp|P61088|UBE2N_HUMAN	UBE2N	1.11622	19.4796	5.20499	5.79586e-05	0.00793243
sp|P62312|LSM6_HUMAN	LSM6	0.780574	17.3464	5.16997	6.25065e-05	0.00793243
sp|Q9UQE7|SMC3_HUMAN	SMC3	0.567737	18.3097	5.17481	6.18567e-05	0.00793243
sp|P51888|PRELP_HUMAN	PRELP	0.878445	23.8234	5.14388	6.61303e-05	0.00823689
sp|Q6IQ16|SPOPL_HUMAN	SPOPL	0.825989	16.9353	5.11852	6.98604e-05	0.00854329
sp|P12004|PCNA_HUMAN	PCNA	0.54874	17.2922	5.09393	7.36805e-05	0.00865908
sp|Q9BXN1|ASPN_HUMAN	ASPN	1.07768	22.2078	5.10354	7.21635e-05	0.00865908
sp|Q9GZZ1|NAA50_HUMAN	NAA50	0.637633	15.9404	5.08778	7.46694e-05	0.00865908
sp|Q7L3T8|SYPM_HUMAN	PARS2	1.01053	15.3873	5.07968	7.59919e-05	0.00866308
sp|P53367|ARFP1_HUMAN	ARFIP1	0.382783	16.9719	5.0653	7.84002e-05	0.00878866
sp|O75935|DCTN3_HUMAN	DCTN3	0.704287	17.9333	5.04645	8.16753e-05	0.0089053
sp|P0DPI2|GAL3A_HUMAN	GATD3A	0.584192	19.1181	5.04412	8.20887e-05	0.0089053
tr|Q9Y3E8|Q9Y3E8_HUMAN	NA	0.721024	19.465	5.02314	8.59177e-05	0.00917274
sp|O00422|SAP18_HUMAN	SAP18	0.548419	16.9582	4.98074	9.42221e-05	0.00976302
sp|P09661|RU2A_HUMAN	SNRPA1	0.700401	15.9798	4.96934	9.65918e-05	0.00976302
sp|P12081|HARS1_HUMAN	HARS1	0.604967	17.9995	4.94612	0.000101607	0.00976302
sp|P35270|SPRE_HUMAN	SPR	0.743308	17.291	4.95997	9.85852e-05	0.00976302
sp|Q6UXN9|WDR82_HUMAN	WDR82	0.378413	16.2514	4.94657	0.000101509	0.00976302
sp|Q96BJ3|AIDA_HUMAN	AIDA	0.689862	17.1016	4.95161	0.000100399	0.00976302
tr|A0A0G2JH46|A0A0G2JH46_HUMAN	HLA-DRA	0.819421	18.8783	4.95185	0.000100345	0.00976302
sp|O15305|PMM2_HUMAN	PMM2	0.561626	15.9294	4.92051	0.000107449	0.0101739
sp|P82932|RT06_HUMAN	MRPS6	0.756889	15.4608	4.90642	0.000110807	0.0101739
sp|Q15370|ELOB_HUMAN	ELOB	0.511582	18.3358	4.89564	0.000113447	0.0101739
sp|Q9NTX5|ECHD1_HUMAN	ECHDC1	0.609721	16.283	4.90938	0.000110092	0.0101739
tr|B4DX01|B4DX01_HUMAN	NA	0.70881	19.465	4.89735	0.000113026	0.0101739
sp|P02654|APOC1_HUMAN	APOC1	1.18396	20.6807	4.8608	0.000122431	0.0103025
sp|P38117|ETFB_HUMAN	ETFB	0.642926	18.0216	4.86051	0.000122511	0.0103025
sp|P63279|UBC9_HUMAN	UBE2I	0.561736	17.0309	4.86164	0.000122208	0.0103025
sp|Q6NUK1|SCMC1_HUMAN	SLC25A24	0.822822	18.3003	4.84697	0.000126196	0.0103025
sp|Q8WUW1|BRK1_HUMAN	BRK1	0.69113	17.5797	4.84921	0.000125578	0.0103025
sp|Q8WVM8|SCFD1_HUMAN	SCFD1	0.574886	16.3715	4.87243	0.000119356	0.0103025
sp|Q9BZH6|WDR11_HUMAN	WDR11	0.834387	18.4761	4.84359	0.000127135	0.0103025
sp|Q9HC38|GLOD4_HUMAN	GLOD4	0.704059	19.465	4.84891	0.000125663	0.0103025
sp|P17568|NDUB7_HUMAN	NDUFB7	0.834442	15.8731	4.80845	0.000137314	0.0109253
sp|Q14683|SMC1A_HUMAN	SMC1A	0.756589	16.663	4.80595	0.000138069	0.0109253
sp|Q8NHP8|PLBL2_HUMAN	PLBD2	0.725649	15.5003	4.77946	0.000146335	0.0114448
sp|P01903|DRA_HUMAN	HLA-DRA	0.730078	18.8783	4.7241	0.000165273	0.0127773
sp|P36405|ARL3_HUMAN	ARL3	0.444097	16.858	4.6966	0.000175587	0.0128398
sp|P55084|ECHB_HUMAN	HADHB	0.580245	20.5909	4.69077	0.000177857	0.0128398
sp|Q6NVY1|HIBCH_HUMAN	HIBCH	0.589349	16.8544	4.70885	0.000170915	0.0128398
sp|Q8TD10|MIPO1_HUMAN	MIPOL1	1.93934	15.3672	4.68712	0.000179296	0.0128398
sp|Q9NVI7-2|ATD3A_HUMAN	ATAD3A	0.434516	16.721	4.71329	0.000169251	0.0128398
sp|Q9UNW9|NOVA2_HUMAN	NOVA2	0.906212	15.7002	4.68674	0.000179444	0.0128398
sp|Q9Y5X3|SNX5_HUMAN	SNX5	0.555761	17.5779	4.69038	0.00017801	0.0128398
sp|Q8N9N7|LRC57_HUMAN	LRRC57	0.864518	18.4831	4.67458	0.000184318	0.0130294
sp|Q9Y6B6|SAR1B_HUMAN	SAR1B	0.496897	17.1815	4.67054	0.000185969	0.0130294
sp|Q8TBF2|PXL2B_HUMAN	PRXL2B	0.842962	15.8845	4.66406	0.000188645	0.0130807
sp|Q96HS1|PGAM5_HUMAN	PGAM5	0.441194	16.7812	4.59911	0.000217725	0.0147921
sp|Q9Y240|CLC11_HUMAN	CLEC11A	1.032	18.3227	4.60182	0.000216426	0.0147921
sp|Q99714|HCD2_HUMAN	HSD17B10	0.691282	18.7642	4.58904	0.00022263	0.0149741
sp|P36507|MP2K2_HUMAN	MAP2K2	0.649122	18.1387	4.57721	0.000228529	0.0152187
sp|P35914|HMGCL_HUMAN	HMGCL	0.461212	17.5029	4.56986	0.000232272	0.0153163
sp|O15116|LSM1_HUMAN	LSM1	0.97178	15.7262	4.54928	0.000243096	0.0157217
sp|Q9UI09|NDUAC_HUMAN	NDUFA12	1.41927	16.5553	4.55005	0.00024268	0.0157217
sp|P34897|GLYM_HUMAN	SHMT2	0.666678	17.3212	4.54197	0.000247059	0.0158176
sp|P50502|F10A1_HUMAN	ST13	-0.326662	19.9983	-4.53369	0.000251633	0.0158176
sp|Q9NVI7|ATD3A_HUMAN	ATAD3A	0.422743	16.721	4.53389	0.000251521	0.0158176
sp|P07205|PGK2_HUMAN	PGK2	0.57227	22.8387	4.49258	0.000275629	0.0159159
sp|P09110|THIK_HUMAN	ACAA1	0.480286	16.3395	4.50547	0.000267869	0.0159159
sp|P19784|CSK22_HUMAN	CSNK2A2	0.662582	17.5083	4.50026	0.000270976	0.0159159
sp|P22392|NDKB_HUMAN	NME2	0.74351	20.8264	4.51814	0.00026045	0.0159159
sp|P36542|ATPG_HUMAN	ATP5F1C	0.841248	20.2698	4.48674	0.000279226	0.0159159
sp|P36543|VATE1_HUMAN	ATP6V1E1	1.34571	19.2507	4.51663	0.000261322	0.0159159
sp|P49590|SYHM_HUMAN	HARS2	0.478594	17.9911	4.51959	0.000259613	0.0159159
sp|Q86X83|COMD2_HUMAN	COMMD2	0.468418	15.5827	4.49092	0.000276645	0.0159159
sp|Q9NR31|SAR1A_HUMAN	SAR1A	0.498688	18.6306	4.49723	0.000272804	0.0159159
tr|A0A126LB25|A0A126LB25_HUMAN	U86	1.42444	18.8353	4.4984	0.000272098	0.0159159
tr|B4DJ63|B4DJ63_HUMAN	NA	0.629237	17.3212	4.48726	0.000278899	0.0159159
sp|O43615|TIM44_HUMAN	TIMM44	0.361869	15.4954	4.47343	0.000287592	0.0161195
sp|Q9BVJ7|DUS23_HUMAN	DUSP23	0.59825	16.1788	4.47633	0.000285746	0.0161195
sp|Q8N4T8|CBR4_HUMAN	CBR4	0.717499	15.3852	4.4564	0.000298665	0.0166018
sp|Q96DE0|NUD16_HUMAN	NUDT16	0.539656	16.5426	4.44871	0.000303802	0.0167489
sp|Q92547|TOPB1_HUMAN	TOPBP1	1.10037	15.8815	4.44232	0.000308143	0.0168501
sp|Q96BY6|DOC10_HUMAN	DOCK10	0.716238	18.6326	4.43194	0.000315331	0.0171042
sp|P62495|ERF1_HUMAN	ETF1	0.718061	17.0363	4.42795	0.000318135	0.0171182
sp|P40261|NNMT_HUMAN	NNMT	0.812074	18.4738	4.40503	0.000334758	0.0175905
sp|P41250|GARS_HUMAN	GARS1	0.372431	18.2131	4.40583	0.000334159	0.0175905
sp|Q96S44|PRPK_HUMAN	TP53RK	0.663239	14.0577	4.4059	0.000334111	0.0175905
sp|P61011|SRP54_HUMAN	SRP54	0.602705	15.9379	4.39757	0.000340354	0.0177459
tr|B4DLC0|B4DLC0_HUMAN	NA	0.476756	19.6805	4.38823	0.000347494	0.0179788
sp|P25774|CATS_HUMAN	CTSS	0.719325	16.9562	4.35735	0.0003722	0.01911
sp|O95295|SNAPN_HUMAN	SNAPIN	0.4504	16.2894	4.33966	0.000387139	0.0197265
sp|P51665|PSMD7_HUMAN	PSMD7	0.516093	17.2919	4.33215	0.000393673	0.01976
sp|Q86SZ2|TPC6B_HUMAN	TRAPPC6B	0.621372	16.163	4.33355	0.000392443	0.01976
sp|P61221|ABCE1_HUMAN	ABCE1	0.340075	16.9835	4.32165	0.000402978	0.0200773
sp|Q15366|PCBP2_HUMAN	PCBP2	0.45239	19.6805	4.31561	0.000408435	0.0201995
tr|A0A5H2UY30|A0A5H2UY30_HUMAN	HLA-DPB1	1.62288	17.2617	4.30841	0.000415038	0.0203629
tr|Q9NW63|Q9NW63_HUMAN	NA	1.12206	16.2054	4.30544	0.000417794	0.0203629
sp|O95182|NDUA7_HUMAN	NDUFA7	0.698636	16.9359	4.28471	0.000437544	0.0204671
sp|P22830|HEMH_HUMAN	FECH	0.393496	16.5293	4.28371	0.000438516	0.0204671
sp|P38919|IF4A3_HUMAN	EIF4A3	0.417947	17.0129	4.26873	0.000453404	0.0204671
sp|P78312|F193A_HUMAN	FAM193A	0.522237	16.0408	4.28204	0.000440153	0.0204671
sp|Q15365|PCBP1_HUMAN	PCBP1	0.425876	19.297	4.29463	0.000427976	0.0204671
sp|Q16851|UGPA_HUMAN	UGP2	0.698425	18.9743	4.27311	0.000449006	0.0204671
sp|Q3ZCQ8|TIM50_HUMAN	TIMM50	0.331793	15.9722	4.2857	0.000436578	0.0204671
sp|Q4G0X9|CCD40_HUMAN	CCDC40	1.13025	15.7687	4.27588	0.000446237	0.0204671
sp|Q53GS9|SNUT2_HUMAN	USP39	0.428358	17.0468	4.29646	0.000426233	0.0204671
tr|A0A482LRC9|A0A482LRC9_HUMAN	DQA1	1.35137	15.4222	4.27267	0.000449446	0.0204671
tr|F8W1G6|F8W1G6_HUMAN	PCBP2	0.49742	19.6805	4.26957	0.000452563	0.0204671
sp|O14791|APOL1_HUMAN	APOL1	1.26697	17.7096	4.261	0.000461286	0.0204786
sp|O95749|GGPPS_HUMAN	GGPS1	0.522647	15.7902	4.25954	0.000462792	0.0204786
sp|Q9H7Z7|PGES2_HUMAN	PTGES2	0.499609	16.2819	4.26323	0.000459001	0.0204786
sp|Q9Y3A5|SBDS_HUMAN	SBDS	0.659298	19.677	4.2469	0.000476016	0.0209261
sp|O75828|CBR3_HUMAN	CBR3	0.484898	19.6695	4.23489	0.000488945	0.0213548
sp|Q9UKM9|RALY_HUMAN	RALY	0.594283	18.0313	4.21876	0.000506854	0.0219942
sp|Q9UBE0|SAE1_HUMAN	SAE1	0.598008	17.1404	4.202	0.000526169	0.022686
sp|Q9Y6R7|FCGBP_HUMAN	FCGBP	1.53776	18.6166	4.18928	0.000541322	0.0231906
sp|P16152|CBR1_HUMAN	CBR1	0.818668	20.6616	4.18475	0.000546833	0.0232785
sp|O00487|PSDE_HUMAN	PSMD14	0.391944	16.7057	4.17462	0.000559337	0.0235131
sp|P49588|SYAC_HUMAN	AARS1	0.485433	18.9039	4.1766	0.000556864	0.0235131
sp|Q15596|NCOA2_HUMAN	NCOA2	1.41997	16.9418	4.16742	0.000568399	0.0237457
sp|O75874|IDHC_HUMAN	IDH1	0.451981	19.6472	4.16055	0.000577188	0.023907
sp|O75964|ATP5L_HUMAN	ATP5MG	0.582734	19.604	4.15886	0.00057937	0.023907
sp|P33981|TTK_HUMAN	TTK	2.32753	19.9953	4.1517	0.000588709	0.0241443
sp|O95372|LYPA2_HUMAN	LYPLA2	0.376806	17.3348	4.14426	0.000598576	0.0242531
sp|Q02750|MP2K1_HUMAN	MAP2K1	0.697677	18.2449	4.14636	0.000595776	0.0242531
sp|P20702|ITAX_HUMAN	ITGAX	1.18731	17.0558	4.13435	0.000611971	0.0242944
sp|P61289|PSME3_HUMAN	PSME3	0.732396	14.7856	4.13284	0.000614042	0.0242944
sp|Q9UPT5|EXOC7_HUMAN	EXOC7	0.404571	16.5262	4.13617	0.000609485	0.0242944
tr|I6TRR8|I6TRR8_HUMAN	NA	0.36449	18.1242	4.13532	0.000610655	0.0242944
sp|P26012|ITB8_HUMAN	ITGB8	0.752295	17.553	4.12346	0.000627045	0.0244951
sp|Q70IA6|MOB2_HUMAN	MOB2	-0.326787	16.2922	-4.11875	0.000633682	0.0244951
sp|Q8TB92|HMGC2_HUMAN	HMGCLL1	0.527344	17.3079	4.12366	0.00062676	0.0244951
sp|Q99983|OMD_HUMAN	OMD	1.12536	18.1291	4.12019	0.000631651	0.0244951
sp|Q16762|THTR_HUMAN	TST	0.721275	17.3494	4.11422	0.000640122	0.0246026
sp|Q6BCY4|NB5R2_HUMAN	CYB5R2	0.778618	16.6843	4.07906	0.000692468	0.0263486
sp|Q9P032|NDUF4_HUMAN	NDUFAF4	0.672663	14.8693	4.07095	0.000705136	0.0263486
sp|Q9Y2X7|GIT1_HUMAN	GIT1	0.397474	16.7736	4.07225	0.000703091	0.0263486
sp|Q9Y6G5|COMDA_HUMAN	COMMD10	1.18094	14.7215	4.07517	0.000698513	0.0263486
tr|Q59FC3|Q59FC3_HUMAN	NA	0.397474	16.7736	4.07225	0.000703091	0.0263486
sp|P17900|SAP3_HUMAN	GM2A	0.703753	16.3126	4.06649	0.000712204	0.0264657
tr|A0A2R8Y4N4|A0A2R8Y4N4_HUMAN	TBCE	0.618197	14.7631	4.05906	0.000724127	0.0267609
sp|O14524|NEMP1_HUMAN	NEMP1	-0.458559	16.1182	-4.03132	0.000770477	0.0279444
sp|P06280|AGAL_HUMAN	GLA	0.716145	14.4779	4.02999	0.000772772	0.0279444
sp|Q96M27|PRRC1_HUMAN	PRRC1	0.396872	16.5796	4.03566	0.000763026	0.0279444
sp|Q9BYD6|RM01_HUMAN	MRPL1	0.676283	14.7816	4.03138	0.000770365	0.0279444
sp|Q7KZF4|SND1_HUMAN	SND1	0.371812	18.2654	4.01738	0.000794881	0.0285902
sp|O60701|UGDH_HUMAN	UGDH	0.628395	18.5223	3.99669	0.000832532	0.0290135
sp|P23786|CPT2_HUMAN	CPT2	0.435252	16.7366	4.00288	0.000821086	0.0290135
sp|P51884|LUM_HUMAN	LUM	1.20914	24.4971	4.00242	0.000821927	0.0290135
sp|Q9NP58|ABCB6_HUMAN	ABCB6	-0.508159	13.9488	-4.0002	0.000826014	0.0290135
sp|Q9Y333|LSM2_HUMAN	LSM2	0.46353	16.7839	4.00057	0.000825346	0.0290135
tr|A0A0S2Z3V0|A0A0S2Z3V0_HUMAN	APOE	0.95417	22.1943	3.99675	0.000832424	0.0290135
sp|P31939|PUR9_HUMAN	ATIC	0.557983	18.8474	3.98078	0.000862705	0.0299101
sp|Q96CN7|ISOC1_HUMAN	ISOC1	0.488576	16.8624	3.96201	0.000899696	0.0307665
sp|Q9NZK5|ADA2_HUMAN	ADA2	0.913335	14.5621	3.96159	0.000900561	0.0307665
sp|Q9Y4L1|HYOU1_HUMAN	HYOU1	0.441059	17.9889	3.9613	0.000901129	0.0307665
sp|O43424|GRID2_HUMAN	GRID2	1.53289	15.5697	3.95379	0.000916412	0.0311302
sp|P46093|GPR4_HUMAN	GPR4	0.581336	17.0642	3.94398	0.000936753	0.0316613
sp|O95521|PRAM1_HUMAN	PRAMEF1	0.759027	16.5429	3.92994	0.000966654	0.0325086
sp|P20042|IF2B_HUMAN	EIF2S2	0.573533	16.7872	3.92689	0.000973276	0.0325684
sp|P51668|UB2D1_HUMAN	UBE2D1	0.495432	16.4719	3.9236	0.000980457	0.0326463
sp|P22314|UBA1_HUMAN	UBA1	0.339682	19.8997	3.90897	0.0010131	0.0334866
sp|P22695|QCR2_HUMAN	UQCRC2	0.584118	20.1556	3.90785	0.00101565	0.0334866
sp|P55774|CCL18_HUMAN	CCL18	1.25969	17.2352	3.89795	0.00103839	0.0340692
sp|P07954|FUMH_HUMAN	FH	0.467889	20.0018	3.88962	0.00105793	0.0342116
sp|P68400|CSK21_HUMAN	CSNK2A1	0.501503	17.9908	3.88988	0.00105732	0.0342116
sp|Q8TAQ9|SUN3_HUMAN	SUN3	0.675572	15.1849	3.8896	0.00105799	0.0342116
sp|O00299|CLIC1_HUMAN	CLIC1	0.479788	21.495	3.8835	0.00107252	0.0345155
sp|P09874|PARP1_HUMAN	PARP1	0.460834	17.0759	3.86695	0.00111299	0.035168
sp|P13804|ETFA_HUMAN	ETFA	0.381614	18.7138	3.86667	0.00111371	0.035168
sp|Q9H0R4|HDHD2_HUMAN	HDHD2	0.756635	18.6101	3.86706	0.00111273	0.035168
sp|Q9NZP8|C1RL_HUMAN	C1RL	0.586205	18.0531	3.86937	0.00110698	0.035168
sp|Q13825|AUHM_HUMAN	AUH	0.836261	15.9063	3.85724	0.00113745	0.0357501
sp|P42704|LPPRC_HUMAN	LRPPRC	0.423886	16.9222	3.8438	0.00117219	0.0366705
sp|Q15046|SYK_HUMAN	KARS1	0.272412	17.1099	3.84028	0.00118147	0.0367897
sp|P31937|3HIDH_HUMAN	HIBADH	0.492767	17.4799	3.83328	0.00120012	0.0371982
sp|Q93096|TP4A1_HUMAN	PTP4A1	0.420078	14.6355	3.82852	0.00121298	0.0373449
tr|A0A0A7C645|A0A0A7C645_HUMAN	HLA-DQB1	1.25373	16.4301	3.82742	0.00121596	0.0373449
sp|Q16647|PTGIS_HUMAN	PTGIS	-0.446036	19.7166	-3.82373	0.00122605	0.0374836
sp|Q15084|PDIA6_HUMAN	PDIA6	0.669858	19.6137	3.81923	0.00123844	0.0376912
sp|P02649|APOE_HUMAN	APOE	0.925117	22.4503	3.81359	0.00125418	0.0378279
sp|P43490|NAMPT_HUMAN	NAMPT	0.702663	18.3329	3.81525	0.00124953	0.0378279
sp|O43837|IDH3B_HUMAN	IDH3B	0.933544	16.831	3.80266	0.00128525	0.0384205
sp|Q14669|TRIPC_HUMAN	TRIP12	0.498297	18.0979	3.80306	0.0012841	0.0384205
sp|A6NHR9|SMHD1_HUMAN	SMCHD1	0.679704	14.8397	3.79628	0.00130372	0.0385358
sp|O75390|CISY_HUMAN	CS	0.373821	18.7951	3.7954	0.0013063	0.0385358
tr|C9J5N1|C9J5N1_HUMAN	PTGES3L-AARSD1	0.526367	14.9541	3.79852	0.0012972	0.0385358
sp|Q13363|CTBP1_HUMAN	CTBP1	0.484818	17.5947	3.79014	0.00132177	0.0388218
sp|P27144|KAD4_HUMAN	AK4	0.915523	17.8824	3.78706	0.0013309	0.0389201
sp|Q9NYL2|M3K20_HUMAN	MAP3K20	-0.3918	16.935	-3.78095	0.00134922	0.0391434
tr|A0A286YF00|A0A286YF00_HUMAN	MFSD8	-0.639264	15.2595	-3.78064	0.00135017	0.0391434
sp|O75431|MTX2_HUMAN	MTX2	0.456157	16.1776	3.77388	0.00137073	0.0393996
sp|Q7Z5L7|PODN_HUMAN	PODN	0.47827	18.1232	3.77489	0.00136766	0.0393996
tr|D3DUW5|D3DUW5_HUMAN	DNM1L	0.4943	17.7041	3.7716	0.00137776	0.0394332
sp|P21796|VDAC1_HUMAN	VDAC1	0.471954	21.4045	3.75723	0.00142276	0.0405487
sp|Q96Q11|TRNT1_HUMAN	TRNT1	0.497313	16.0719	3.74758	0.00145382	0.0412589
tr|A0A077B742|A0A077B742_HUMAN	HLA-DPB1	0.989399	17.5724	3.74381	0.00146613	0.0414337
sp|Q13190|STX5_HUMAN	STX5	0.491297	15.8125	3.73703	0.00148854	0.0418908
sp|O95167|NDUA3_HUMAN	NDUFA3	0.435507	15.582	3.7217	0.00154045	0.0428426
sp|P08579|RU2B_HUMAN	SNRPB2	0.493179	16.848	3.72141	0.00154147	0.0428426
sp|Q8TBX8|PI42C_HUMAN	PIP4K2C	0.419133	16.9166	3.72259	0.00153741	0.0428426
sp|P37108|SRP14_HUMAN	SRP14	0.78402	18.1788	3.70686	0.00159246	0.0440548
sp|Q9BSH5|HDHD3_HUMAN	HDHD3	0.505783	15.5571	3.70526	0.00159818	0.0440548
sp|P24941|CDK2_HUMAN	CDK2	-0.32559	15.8092	-3.69553	0.00163334	0.0448401
sp|P62333|PRS10_HUMAN	PSMC6	0.428826	17.585	3.69172	0.00164729	0.0450394
sp|Q9BZR6|RTN4R_HUMAN	RTN4R	1.14382	16.1588	3.68491	0.00167257	0.0454755
tr|A2A274|A2A274_HUMAN	ACO2	0.401239	19.9538	3.68379	0.00167676	0.0454755
sp|P79483|DRB3_HUMAN	HLA-DRB3	0.380207	15.4655	3.67699	0.00170245	0.0458301
sp|Q96HD1|CREL1_HUMAN	CRELD1	-0.610928	14.9961	-3.67672	0.00170347	0.0458301
sp|P61081|UBC12_HUMAN	UBE2M	0.39481	17.4759	3.6727	0.00171885	0.0458768
sp|Q9NV70|EXOC1_HUMAN	EXOC1	0.282757	16.3927	3.67319	0.00171696	0.0458768
sp|Q99590|SCAFB_HUMAN	SCAF11	1.51977	18.0665	3.66954	0.00173103	0.0460194
sp|Q99623|PHB2_HUMAN	PHB2	0.688924	18.6799	3.66417	0.00175194	0.0463919
sp|Q8NFW8|NEUA_HUMAN	CMAS	0.6111	16.4614	3.65786	0.00177684	0.0465574
sp|Q99877|H2B1N_HUMAN	H2BC15	0.905094	23.935	3.65884	0.00177295	0.0465574
sp|Q9Y5K8|VATD_HUMAN	ATP6V1D	0.922432	15.8355	3.65733	0.00177896	0.0465574
sp|Q99880|H2B1L_HUMAN	H2BC13	0.892295	23.935	3.65469	0.00178946	0.0466507
sp|Q15382|RHEB_HUMAN	RHEB	0.551115	16.7834	3.65057	0.00180605	0.0467211
sp|Q8TD55|PKHO2_HUMAN	PLEKHO2	0.433303	15.9084	3.65166	0.00180163	0.0467211
sp|P15531|NDKA_HUMAN	NME1	0.590975	20.7671	3.64528	0.00182749	0.0469704
sp|Q9ULC4|MCTS1_HUMAN	MCTS1	0.597076	16.8484	3.64475	0.00182965	0.0469704
sp|P02748|CO9_HUMAN	C9	1.02851	22.2805	3.63837	0.00185596	0.0471063
sp|P23284|PPIB_HUMAN	PPIB	0.957229	22.1815	3.63979	0.00185008	0.0471063
sp|Q16778|H2B2E_HUMAN	H2BC21	0.89492	23.935	3.64004	0.00184902	0.0471063
