## Supplemental tables for "Proteomic profiling of intracranial atherosclerotic plaque in the human brain": Supple.data4.xlsx

### Sheet: supple.data4
Supple.data 4: Gene ontology enrichment analysis of the DEPs.
ONTOLOGY	ID	Description	setSize	enrichmentScore	NES	pvalue	p.adjust	qvalue
BP	GO:0042743	hydrogen peroxide metabolic process	10	-0.974057	-3.70182	1e-10	8.295e-08	7.42105e-08
BP	GO:0042744	hydrogen peroxide catabolic process	10	-0.974057	-3.70182	1e-10	8.295e-08	7.42105e-08
MF	GO:0020037	heme binding	13	-0.858074	-3.59508	1.69809e-10	9.39041e-08	8.40106e-08
MF	GO:0004601	peroxidase activity	12	-0.849866	-3.45694	1.84541e-09	6.12306e-07	5.47795e-07
MF	GO:0016684	oxidoreductase activity, acting on peroxide as acceptor	12	-0.849866	-3.45694	1.84541e-09	6.12306e-07	5.47795e-07
MF	GO:0046906	tetrapyrrole binding	15	-0.781537	-3.52765	3.12428e-09	8.63862e-07	7.72847e-07
MF	GO:0140104	molecular carrier activity	11	-0.858892	-3.38332	4.60773e-09	1.09203e-06	9.76977e-07
MF	GO:0043177	organic acid binding	18	-0.701724	-3.49559	2.13847e-08	4.43465e-06	3.96742e-06
MF	GO:0005198	structural molecule activity	78	0.487807	2.29723	8.21943e-08	1.51512e-05	1.35549e-05
MF	GO:0030527	structural constituent of chromatin	10	0.849433	2.46492	1.26971e-07	2.10646e-05	1.88452e-05
MF	GO:0016209	antioxidant activity	14	-0.723039	-3.12667	1.52562e-07	2.30092e-05	2.0585e-05
BP	GO:0097237	cellular response to toxic substance	17	-0.668024	-3.26684	2.52671e-07	2.46578e-05	2.20599e-05
BP	GO:0098754	detoxification	17	-0.668024	-3.26684	2.52671e-07	2.46578e-05	2.20599e-05
BP	GO:1990748	cellular detoxification	17	-0.668024	-3.26684	2.52671e-07	2.46578e-05	2.20599e-05
CC	GO:0032994	protein-lipid complex	10	0.842023	2.44342	2.25174e-07	2.46578e-05	2.20599e-05
CC	GO:0034358	plasma lipoprotein particle	10	0.842023	2.44342	2.25174e-07	2.46578e-05	2.20599e-05
CC	GO:1990777	lipoprotein particle	10	0.842023	2.44342	2.25174e-07	2.46578e-05	2.20599e-05
BP	GO:0098869	cellular oxidant detoxification	15	-0.700009	-3.15965	4.73457e-07	4.36369e-05	3.90394e-05
MF	GO:0005539	glycosaminoglycan binding	24	0.645455	2.39292	9.34343e-07	8.15829e-05	7.29875e-05
CC	GO:0000786	nucleosome	11	0.819113	2.4636	9.92157e-07	8.22994e-05	7.36285e-05
BP	GO:0097006	regulation of plasma lipoprotein particle levels	10	0.819709	2.37867	1.14126e-06	9.01593e-05	8.06603e-05
BP	GO:0072593	reactive oxygen species metabolic process	20	-0.580444	-2.91199	1.61352e-06	0.000121674	0.000108855
BP	GO:0009636	response to toxic substance	22	-0.553028	-2.91497	1.9913e-06	0.000143634	0.000128501
CC	GO:0043292	contractile fiber	16	-0.66018	-3.09798	2.19673e-06	0.000151849	0.00013585
CC	GO:0030016	myofibril	15	-0.651022	-2.93854	3.93191e-06	0.000250886	0.000224453
CC	GO:0030017	sarcomere	15	-0.651022	-2.93854	3.93191e-06	0.000250886	0.000224453
MF	GO:0008201	heparin binding	21	0.647002	2.3191	4.44728e-06	0.000266684	0.000238587
MF	GO:1901681	sulfur compound binding	29	0.594999	2.30428	4.501e-06	0.000266684	0.000238587
CC	GO:0032993	protein-DNA complex	14	0.714265	2.29871	1.13901e-05	0.000651591	0.000582941
CC	GO:0030312	external encapsulating structure	60	0.473477	2.13834	1.5709e-05	0.000840687	0.000752113
CC	GO:0031012	extracellular matrix	60	0.473477	2.13834	1.5709e-05	0.000840687	0.000752113
CC	GO:0044815	DNA packaging complex	14	0.693556	2.23206	4.04763e-05	0.00209844	0.00187735
BP	GO:1901991	negative regulation of mitotic cell cycle phase transition	10	0.745118	2.16222	4.97864e-05	0.0025029	0.0022392
BP	GO:1901988	negative regulation of cell cycle phase transition	14	0.680188	2.18904	7.43993e-05	0.00363025	0.00324777
CC	GO:0030018	Z disc	11	-0.670018	-2.63931	9.3824e-05	0.00432372	0.00386818
CC	GO:0031674	I band	11	-0.670018	-2.63931	9.3824e-05	0.00432372	0.00386818
BP	GO:0048584	positive regulation of response to stimulus	124	0.367746	1.84102	0.000115073	0.00515963	0.00461602
BP	GO:0010948	negative regulation of cell cycle process	15	0.662311	2.15194	0.00014045	0.00613175	0.00548572
CC	GO:0030863	cortical cytoskeleton	12	-0.612826	-2.49275	0.00015285	0.00650199	0.00581695
MF	GO:0005201	extracellular matrix structural constituent	26	0.548902	2.09211	0.000203874	0.00845566	0.00756479
BP	GO:0045930	negative regulation of mitotic cell cycle	11	0.713189	2.14502	0.000252652	0.00997974	0.00892829
CC	GO:0030665	clathrin-coated vesicle membrane	14	0.659781	2.12336	0.000247357	0.00997974	0.00892829
CC	GO:0072562	blood microparticle	26	-0.396136	-2.20298	0.000290516	0.0112085	0.0100276
MF	GO:0043394	proteoglycan binding	10	0.699147	2.02882	0.000374716	0.0141285	0.0126399
CC	GO:0062023	collagen-containing extracellular matrix	51	0.434425	1.91399	0.000499638	0.01842	0.0164793
BP	GO:0045786	negative regulation of cell cycle	19	0.574193	2.00885	0.000513235	0.0185099	0.0165598
MF	GO:0033218	amide binding	35	0.475132	1.96505	0.000628017	0.0221677	0.0198321
CC	GO:0000785	chromatin	26	0.519604	1.98045	0.000792491	0.0273905	0.0245047
BP	GO:1905954	positive regulation of lipid localization	12	0.64549	1.98778	0.000855913	0.0289788	0.0259256
MF	GO:0045296	cadherin binding	34	-0.33355	-2.14116	0.000938807	0.0311496	0.0278677
CC	GO:0005938	cell cortex	29	-0.364746	-2.25049	0.00106746	0.0347238	0.0310654
MF	GO:0003735	structural constituent of ribosome	21	0.548826	1.9672	0.00118427	0.0377826	0.0338019
BP	GO:0044770	cell cycle phase transition	25	0.512423	1.91967	0.00127553	0.0399265	0.03572
BP	GO:0090092	regulation of transmembrane receptor protein serine/threonine kinase signaling pathway	13	0.619878	1.95145	0.0014919	0.0436171	0.0390217
BP	GO:1905952	regulation of lipid localization	18	0.565356	1.94135	0.00143218	0.0436171	0.0390217
BP	GO:0030198	extracellular matrix organization	23	0.521832	1.92461	0.00152489	0.0436171	0.0390217
BP	GO:0043062	extracellular structure organization	23	0.521832	1.92461	0.00152489	0.0436171	0.0390217
BP	GO:0045229	external encapsulating structure organization	23	0.521832	1.92461	0.00152489	0.0436171	0.0390217
CC	GO:0030136	clathrin-coated vesicle	20	0.543174	1.92788	0.0017596	0.0494775	0.0442646
